# *Burkholderia* collagen-like protein 8, Bucl8, is a unique outer membrane component of a tetrapartite efflux pump in *Burkholderia pseudomallei* and *Burkholderia mallei*

**DOI:** 10.1101/2020.09.18.303271

**Authors:** Megan E Grund, Soo J Choi, Dudley H McNitt, Mariette Barbier, Gangqing Hu, Paul R LaSala, Christopher K. Cote, Rita Berisio, Slawomir Lukomski

**Author notes:** Corresponding author (SL).

## Abstract

Bacterial efflux pumps are an important pathogenicity trait because they extrude a variety of xenobiotics. Our laboratory previously identified *in silico Burkholderia* collagen-like protein 8 (Bucl8) in the Tier one select agents *Burkholderia pseudomallei* and *Burkholderia mallei*. We hypothesize that Bucl8, which contains two predicted tandem outer membrane efflux pump domains, is a component of a putative efflux pump. Unique to Bucl8, as compared to other outer membrane proteins, is the presence of an extended extracellular region containing a collagen-like (CL) domain and a non-collagenous C-terminus (Ct). Molecular modeling and circular dichroism spectroscopy with a recombinant protein, corresponding to this extracellular CL-Ct portion of Bucl8, demonstrated that it adopts a collagen triple helix, whereas functional assays screening for Bucl8 ligands identified binding to fibrinogen. Bioinformatic analysis of the *bucl8* gene locus revealed it resembles a classical efflux-pump operon. The *bucl8* gene is co-localized with downstream *fusCDE* genes encoding fusaric acid (FA) resistance, and with an upstream gene, designated as *fusR*, encoding a LysR-type transcriptional regulator. Using RT-qPCR, we defined the boundaries and transcriptional organization of the *fusR-bucl8-fusCDE* operon. We found exogenous FA induced *bucl8* transcription over 80-fold in *B. pseudomallei*, while deletion of the entire *bucl8* locus decreased the MIC of FA 4-fold in its isogenic mutant. We furthermore showed that the Bucl8 pump expressed in the heterologous *Escherichia coli* host confers FA resistance. On the contrary, the Bucl8 pump did not confer resistance to a panel of clinically-relevant antimicrobials in *Burkholderia* and *E. coli*. We finally demonstrated that deletion of the *bucl8*-locus drastically affects the growth of the mutant in L-broth. We determined that Bucl8 is a component of a novel tetrapartite efflux pump, which confers FA resistance, fibrinogen binding, and optimal growth.

**Author Summary:** *Burkholderia pseudomallei* and *Burkholderia mallei* are highly infectious and multidrug resistant bacteria that are classified by the National Institute of Allergy and Infectious Diseases as Tier one select agents partly due to the intrinsic multidrug resistance associated with expression of the efflux pumps. To date, only few efflux pumps predicted in *Burkholderia* spp. have been studied in detail. In the current study we introduce Bucl8, an outer membrane component of an unreported putative efflux pump with a unique extended extracellular portion that forms a collagen triple helix and binds fibrinogen. We demonstrate Bucl8’s role in fusaric acid resistance by defining its operon via bioinformatic and transcriptional analyses, as well as by employing loss-of-function and gain-of-function genetic approaches. Our studies also implicate the Bucl8-associated pump in metabolic and physiologic homeostasis. Understanding how Bucl8 efflux pump contributes to *Burkholderia* pathology will foster development of pump inhibitors targeting transport mechanism or identifying potential surface-exposed vaccine targets.
