## Supplementary material for "*Burkholderia* collagen-like protein 8, Bucl8, is a unique outer membrane component of a tetrapartite efflux pump in *Burkholderia pseudomallei* and *Burkholderia mallei*": File S1

### Sheet: GAS repeats
https://blast.ncbi.nlm.nih.gov/Blast.cgi
		Accession #	Longest Consecutive GAS repeats	GAS Repeats (Without ras)	Sequence	gas
https://www.ncbi.nlm.nih.gov/protein/OMR71998.1?report=genbank&log$=prottop&blast_rank=5&RID=8MUPEGJB014	1	OMR71998	19	19	gas gas gas gas gas gas gas gas gas gas gas gas gas gas gas gas gas gas gas		Mean	19.23		0		Bin	Frequency
https://www.ncbi.nlm.nih.gov/protein/ARK98704.1?report=genbank&log$=prottop&blast_rank=1&RID=8MUPEGJB014	2	ARK98704	8	22	gas gas gas gas gas ras ras ras ras gas gas gas gas gas gas ras ras ras ras gas gas gas gas gas gas gas gas gas gas gas		Median	18		5		0	0
https://www.ncbi.nlm.nih.gov/protein/ANW48923.1?report=genbank&log$=prottop&blast_rank=2&RID=8MUPEGJB014	3	ANW48923	15	20	gas gas gas ras ras gas gas gas gas gas gas gas gas gas gas gas gas gas gas gas gas gas		Mode	20		10		5	0
https://www.ncbi.nlm.nih.gov/protein/ANW54961.1?report=genbank&log$=prottop&blast_rank=3&RID=8MUPEGJB014	4	ANW54961	15	20	gas gas gas ras ras gas gas gas gas gas gas gas gas gas gas gas gas gas gas gas gas gas		48	max		15		10	0
https://www.ncbi.nlm.nih.gov/protein/OMU36021.1?report=genbank&log$=prottop&blast_rank=4&RID=8MUPEGJB014	5	OMU36021	11	18	gas gas gas gas gas ras ras gas gas gas gas gas gas gas gas gas gas gas gas gas		12	min		20		15	27
https://www.ncbi.nlm.nih.gov/protein/OMQ62073.1?report=genbank&log$=prottop&blast_rank=6&RID=8MUPEGJB014	6	OMQ62073	11	17	gas gas gas gas ras ras gas gas gas gas gas gas gas gas gas gas gas gas gas					25		20	52
https://www.ncbi.nlm.nih.gov/protein/WP_011205102.1?report=genbank&log$=protalign&blast_rank=7&RID=8MUPEGJB014	7	WP_011205102	18	24	gas gas gas ras ras ras gas gas gas gas gas gas gas gas gas gas gas gas gas gas gas gas gas gas gas gas gas					30		25	9
https://www.ncbi.nlm.nih.gov/protein/OMT79792.1?report=genbank&log$=prottop&blast_rank=8&RID=8MUPEGJB014	8	OMT79792	8	16	gas gas gas gas gas gas ras ras gas gas gas gas gas gas gas gas gas gas					35		30	5
https://www.ncbi.nlm.nih.gov/protein/ONE78502.1?report=genbank&log$=prottop&blast_rank=9&RID=8MUPEGJB014	9	ONE78502	12	16	gas gas gas gas ras ras gas gas gas gas gas gas gas gas gas gas gas gas					40		35	2
https://www.ncbi.nlm.nih.gov/protein/OMV50492.1?report=genbank&log$=prottop&blast_rank=10&RID=8MUPEGJB014	10	OMV50492	17	17	gas gas gas gas gas gas gas gas gas gas gas gas gas gas gas gas gas					45		40	4
https://www.ncbi.nlm.nih.gov/protein/APY94534.1?report=genbank&log$=prottop&blast_rank=11&RID=8MUPEGJB014	11	APY94534	17	17	gas gas gas gas gas gas gas gas gas gas gas gas gas gas gas gas gas					50		45	0
https://www.ncbi.nlm.nih.gov/protein/WP_123874525.1?report=genbank&log$=prottop&blast_rank=12&RID=8MUPEGJB014	12	WP_123874525	20	26	gas gas gas ras ras ras gas gas gas gas gas gas gas gas gas gas gas gas gas gas gas gas gas gas gas gas gas gas gas							50	1
https://www.ncbi.nlm.nih.gov/protein/WP_103266785.1?report=genbank&log$=prottop&blast_rank=13&RID=8MUPEGJB014	13	WP_103266785	19	25	gas gas gas ras ras ras gas gas gas gas gas gas gas gas gas gas gas gas gas gas gas gas gas gas gas gas gas gas							More	0
https://www.ncbi.nlm.nih.gov/protein/AJW52938.1?report=genbank&log$=prottop&blast_rank=14&RID=8MUPEGJB014	14	AJW52938	12	15	gas gas gas ras ras gas gas gas gas gas gas gas gas gas gas gas gas
https://www.ncbi.nlm.nih.gov/protein/OMT75276.1?report=genbank&log$=prottop&blast_rank=15&RID=8MUPEGJB014	15	OMT75276	12	15	gas gas gas gas ras ras gas gas gas gas gas gas gas gas gas gas gas		Mean	14.63		0		Bin	Frequency
https://www.ncbi.nlm.nih.gov/protein/WP_080379133.1?report=genbank&log$=prottop&blast_rank=16&RID=8MUPEGJB014	16	WP_080379133	27	27	gas gas gas gas gas gas gas gas gas gas gas gas gas gas gas gas gas gas gas gas gas gas gas gas gas gas gas		Median	13		5		0	0
https://www.ncbi.nlm.nih.gov/protein/WP_103237107.1?report=genbank&log$=prottop&blast_rank=17&RID=8MUPEGJB014	17	WP_103237107	19	24	gas gas gas ras ras gas gas gas gas gas gas gas gas gas gas gas gas gas gas gas gas gas gas gas gas gas		Mode	13		10		5	0
https://www.ncbi.nlm.nih.gov/protein/WP_080378413.1?report=genbank&log$=prottop&blast_rank=18&RID=8MUPEGJB014	18	WP_080378413	20	26	gas gas ras ras ras ras gas gas gas gas gas gas gas gas gas gas gas gas gas gas gas gas gas gas gas gas gas gas gas gas		38	max		15		10	22
https://www.ncbi.nlm.nih.gov/protein/OMV72472.1?report=genbank&log$=prottop&blast_rank=19&RID=8MUPEGJB014	19	OMV72472	16	16	gas gas gas gas gas gas gas gas gas gas gas gas gas gas gas gas		6	min		20		15	48
https://www.ncbi.nlm.nih.gov/protein/OMO14067.1?report=genbank&log$=prottop&blast_rank=20&RID=8MUPEGJB014	20	OMO14067	16	16	gas gas gas gas gas gas gas gas gas gas gas gas gas gas gas gas					25		20	20
https://www.ncbi.nlm.nih.gov/protein/OMS60856.1?report=genbank&log$=prottop&blast_rank=21&RID=8MUPEGJB014	21	OMS60856	15	15	gas gas gas gas gas gas gas gas gas gas gas gas gas gas gas					30		25	1
https://www.ncbi.nlm.nih.gov/protein/OMV88593.1?report=genbank&log$=prottop&blast_rank=22&RID=8MUPEGJB014	22	OMV88593	15	14	gas gas gas gas ras ras gas gas gas gas gas gas gas gas gas gas					35		30	4
https://www.ncbi.nlm.nih.gov/protein/ALB93550.1?report=genbank&log$=prottop&blast_rank=23&RID=8MUPEGJB014	23	ALB93550	20	26	gas gas ras ras ras ras gas gas gas gas gas gas gas gas gas gas gas gas gas gas gas gas gas gas gas gas gas gas gas gas					40		35	4
https://www.ncbi.nlm.nih.gov/protein/WP_080304674.1?report=genbank&log$=prottop&blast_rank=24&RID=8MUPEGJB014	24	WP_080304674	33	39	gas gas gas gas ras ras gas gas gas gas gas gas gas gas gas gas gas gas gas gas gas gas gas gas gas gas gas gas gas gas gas gas gas gas gas gas gas gas gas gas gas					45		40	1
https://www.ncbi.nlm.nih.gov/protein/WP_085547769.1?report=genbank&log$=prottop&blast_rank=25&RID=8MUPEGJB014	25	WP_085547769	11	22	gas gas gas gas gas ras ras ras ras gas gas gas gas gas gas ras ras ras ras gas gas gas gas gas gas gas gas gas gas gas					50		45	0
https://www.ncbi.nlm.nih.gov/protein/WP_080341110.1?report=genbank&log$=prottop&blast_rank=26&RID=8MUPEGJB014	26	WP_080341110	33	33	gas gas gas gas gas gas gas gas gas gas gas gas gas gas gas gas gas gas gas gas gas gas gas gas gas gas gas gas gas gas gas gas gas							50	0
https://www.ncbi.nlm.nih.gov/protein/OMS30952.1?report=genbank&log$=prottop&blast_rank=27&RID=8MUPEGJB014	27	OMS30952	7	13	gas gas gas ras ras ras gas gas gas gas gas gas gas gas gas gas							More	0
https://www.ncbi.nlm.nih.gov/protein/WP_080381352.1?report=genbank&log$=prottop&blast_rank=28&RID=8MUPEGJB014	28	WP_080381352	38	38	gas gas gas gas gas gas gas gas gas gas gas gas gas gas gas gas gas gas gas gas gas gas gas gas gas gas gxgas gas gas gas gas gas gas gas gas gas gas gas
https://www.ncbi.nlm.nih.gov/protein/OMW11224.1?report=genbank&log$=prottop&blast_rank=29&RID=8MUPEGJB014	29	OMW11224	9	13	gas gas gas gas ras ras gas gas gas gas gas gas gas gas gas
https://www.ncbi.nlm.nih.gov/protein/OMT54915.1?report=genbank&log$=prottop&blast_rank=30&RID=8MUPEGJB014	30	OMT54915	8	14	gas gas gas ras ras ras gas gas gas gas gas gas gas gas gas gas gas
https://www.ncbi.nlm.nih.gov/protein/WP_123875364.1?report=genbank&log$=prottop&blast_rank=31&RID=8MUPEGJB014	31	WP_123875364	18	22	gas gas ras ras gas gas gas gas gas gas gas gas gas gas gas gas gas gas gas gas gas gas gas gas
https://www.ncbi.nlm.nih.gov/protein/ONE56070.1?report=genbank&log$=prottop&blast_rank=32&RID=8MUPEGJB014	32	ONE56070	6	12	gas gas gas ras ras ras gas gas gas gas gas gas gas gas gas
https://www.ncbi.nlm.nih.gov/protein/OMU50835.1?report=genbank&log$=prottop&blast_rank=33&RID=8MUPEGJB014	33	OMU50835	13	13	gas gas gas gas gas gas gas gas gas gas gas gas gas
https://www.ncbi.nlm.nih.gov/protein/WP_103237314.1?report=genbank&log$=prottop&blast_rank=34&RID=8MUPEGJB014	34	WP_103237314	14	21	gas gas gas gas ras ras ras gas gas gas gas gas gas gas gas gas gas gas gas gas gas gas gas gas
https://www.ncbi.nlm.nih.gov/protein/WP_122885689.1?report=genbank&log$=prottop&blast_rank=35&RID=8MUPEGJB014	35	WP_122885689	13	19	gas gas gas ras ras ras gas gas gas gas gas gas gas gas gas gas gas gas gas gas gas gas
https://www.ncbi.nlm.nih.gov/protein/WP_100565464.1?report=genbank&log$=prottop&blast_rank=36&RID=8MUPEGJB014	36	WP_100565464	14	20	gas gas ras ras ras ras gas gas gas gas gas gas gas gas gas gas gas gas gas gas gas gas gas gas
https://www.ncbi.nlm.nih.gov/protein/WP_122797912.1?report=genbank&log$=prottop&blast_rank=37&RID=8MUPEGJB014	37	WP_122797912	13	20	gas gas gas gas ras ras ras gas gas gas gas gas gas gas gas gas gas gas gas gas gas gas gas
https://www.ncbi.nlm.nih.gov/protein/WP_103253045.1?report=genbank&log$=prottop&blast_rank=38&RID=8MUPEGJB014	38	WP_103253045	13	20	gas gas gas gas ras ras ras gas gas gas gas gas gas gas gas gas gas gas gas gas gas gas gas
https://www.ncbi.nlm.nih.gov/protein/WP_080341133.1?report=genbank&log$=prottop&blast_rank=39&RID=8MUPEGJB014	39	WP_080341133	14	20	gas gas gas gas ras ras gas gas gas gas gas gas gas gas gas gas gas gas gas gas gas gas
https://www.ncbi.nlm.nih.gov/protein/RAQ89086.1?report=genbank&log$=prottop&blast_rank=40&RID=8MUPEGJB014	40	RAQ89086	14	14	gas gas gas gas gas gas gas gas gas gas gas gas gas gas
https://www.ncbi.nlm.nih.gov/protein/WP_082250019.1?report=genbank&log$=prottop&blast_rank=41&RID=8MUPEGJB014	41	WP_082250019	15	20	gas gas gas ras ras gas gas gas gas gas gas gas gas gas gas gas gas gas gas gas gas gas
https://www.ncbi.nlm.nih.gov/protein/WP_122877726.1?report=genbank&log$=prottop&blast_rank=42&RID=8MUPEGJB014	42	WP_122877726	15	20	gas gas gas ras ras gas gas gas gas gas gas gas gas gas gas gas gas gas gas gas gas gas
https://www.ncbi.nlm.nih.gov/protein/WP_122834920.1?report=genbank&log$=prottop&blast_rank=43&RID=8MUPEGJB014	43	WP_122834920	12	19	gas gas gas gas ras ras ras gas gas gas gas gas gas gas gas gas gas gas gas gas gas gas
https://www.ncbi.nlm.nih.gov/protein/WP_094188773.1?report=genbank&log$=prottop&blast_rank=44&RID=8MUPEGJB014	44	WP_094188773	15	20	gas gas gas ras ras gas gas gas gas gas gas gas gas gas gas gas gas gas gas gas gas gas
https://www.ncbi.nlm.nih.gov/protein/WP_122647852.1?report=genbank&log$=prottop&blast_rank=45&RID=8MUPEGJB014	45	WP_122647852	13	20	gas gas gas gas gas ras ras gas gas gas gas gas gas gas gas gas gas gas gas gas gas gas
https://www.ncbi.nlm.nih.gov/protein/WP_122763155.1?report=genbank&log$=prottop&blast_rank=46&RID=8MUPEGJB014	46	WP_122763155	12	17	gas gas ras ras ras gas gas gas gas gas gas gas gas gas gas gas gas gas gas gas
https://www.ncbi.nlm.nih.gov/protein/WP_122654418.1?report=genbank&log$=prottop&blast_rank=47&RID=8MUPEGJB014	47	WP_122654418	13	18	gas gas gas ras ras gas gas gas gas gas gas gas gas gas gas gas gas gas gas gas
https://www.ncbi.nlm.nih.gov/protein/OMU14365.1?report=genbank&log$=prottop&blast_rank=48&RID=8MUPEGJB014	48	OMU14365	13	13	gas gas gas gas gas gas gas gas gas gas gas gas gas
https://www.ncbi.nlm.nih.gov/protein/WP_122879979.1?report=genbank&log$=prottop&blast_rank=49&RID=8MUPEGJB014	49	WP_122879979	13	18	gas gas gas ras ras gas gas gas gas gas gas gas gas gas gas gas gas gas gas gas
https://www.ncbi.nlm.nih.gov/protein/AJX27722.1?report=genbank&log$=prottop&blast_rank=50&RID=8MUPEGJB014	50	AJX27722	18	24	gas gas gas ras ras ras gas gas gas gas gas gas gas gas gas gas gas gas gas gas gas gas gas gas gas gas gas
https://www.ncbi.nlm.nih.gov/protein/WP_076893270.1?report=genbank&log$=prottop&blast_rank=51&RID=8N905XMZ01R	51	WP_076893270	19	19	gas gas gas gas gas gas gas gas gas gas gas gas gas gas gas gas gas gas gas
https://www.ncbi.nlm.nih.gov/protein/WP_080363351.1?report=genbank&log$=prottop&blast_rank=52&RID=8N905XMZ01R	52	WP_080363351	12	18	gas gas gas gas ras ras gas gas gas gas gas gas gas gas gas gas gas gas gas gas
https://www.ncbi.nlm.nih.gov/protein/WP_122809305.1?report=genbank&log$=prottop&blast_rank=53&RID=8N905XMZ01R	53	WP_122809305	13	18	gas gas gas gas ras gas gas gas gas gas gas gas gas gas gas gas gas gas gas
https://www.ncbi.nlm.nih.gov/protein/WP_103852133.1?report=genbank&log$=prottop&blast_rank=54&RID=8N905XMZ01R	54	WP_103852133	19	19	gas gas gas gas gas gas gas gas gas gas gas gas gas gas gas gas gas gas gas
https://www.ncbi.nlm.nih.gov/protein/WP_123161081.1?report=genbank&log$=prottop&blast_rank=55&RID=8N905XMZ01R	55	WP_123161081	12	18	gas gas gas gas ras ras gas gas gas gas gas gas gas gas gas gas gas gas gas gas
https://www.ncbi.nlm.nih.gov/protein/OMR40188.1?report=genbank&log$=prottop&blast_rank=56&RID=8N905XMZ01R	56	OMR40188	14	18	gas gas ras ras gas gas gas gas gas gas gas gas gas gas gas gas gas gas gas gas
https://www.ncbi.nlm.nih.gov/protein/WP_076805065.1?report=genbank&log$=prottop&blast_rank=57&RID=8N905XMZ01R	57	WP_076805065	11	17	gas gas gas gas ras ras gas gas gas gas gas gas gas gas gas gas gas gas gas
https://www.ncbi.nlm.nih.gov/protein/WP_122641418.1?report=genbank&log$=prottop&blast_rank=58&RID=8N905XMZ01R	58	WP_122641418	10	17	gas gas gas gas gas ras ras gas gas gas gas gas gas gas gas gas gas gas gas
https://www.ncbi.nlm.nih.gov/protein/CFN30891.1?report=genbank&log$=prottop&blast_rank=59&RID=8N905XMZ01R	59	CFN30891	27	27	gas gas gas gas gas gas gas gas gas gas gas gas gas gas gas gas gas gas gas gas gas gas gas gas gas gas gas
https://www.ncbi.nlm.nih.gov/protein/WP_082195653.1?report=genbank&log$=prottop&blast_rank=60&RID=8N905XMZ01R	60	WP_082195653	12	16	gas gas ras ras gas gas gas gas gas gas gas gas gas gas gas gas gas gas
https://www.ncbi.nlm.nih.gov/protein/WP_080251086.1?report=genbank&log$=prottop&blast_rank=61&RID=8N905XMZ01R	61	WP_080251086	10	16	gas gas gas ras ras ras gas gas gas gas gas gas gas gas gas gas gas gas gas
https://www.ncbi.nlm.nih.gov/protein/WP_122766177.1?report=graph	62	WP_122766177	12	18	gas gas gas gas ras ras gas gas gas gas gas gas gas gas gas gas gas gas gas gas
https://www.ncbi.nlm.nih.gov/protein/WP_102619308.1?report=genbank&log$=prottop&blast_rank=63&RID=8N905XMZ01R	63	WP_102619308	11	16	gas gas gas ras ras gas gas gas gas gas gas gas gas gas gas gas gas gas
https://www.ncbi.nlm.nih.gov/protein/WP_122835187.1?report=genbank&log$=prottop&blast_rank=64&RID=8N905XMZ01R	64	WP_122835187	9	16	gas gas gas gas gas ras ras gas gas gas gas gas gas gas gas gas gas gas
https://www.ncbi.nlm.nih.gov/protein/WP_082264000.1?report=genbank&log$=prottop&blast_rank=65&RID=8N905XMZ01R	65	WP_082264000	17	17	gas gas gas gas gas gas gas gas gas gas gas gas gas gas gas gas gas
https://www.ncbi.nlm.nih.gov/protein/OMR49017.1?report=genbank&log$=prottop&blast_rank=66&RID=8N905XMZ01R	66	OMR49017	12	17	gas gas gas ras ras gas gas gas gas gas gas gas gas gas gas gas gas gas gas
https://www.ncbi.nlm.nih.gov/protein/WP_123161230.1?report=genbank&log$=prottop&blast_rank=67&RID=8N905XMZ01R	67	WP_123161230	11	16	gas gas gas ras ras gas gas gas gas gas gas gas gas gas gas gas gas gas
https://www.ncbi.nlm.nih.gov/protein/WP_120183523.1?report=genbank&log$=prottop&blast_rank=68&RID=8N905XMZ01R	68	WP_120183523	17	17	gas gas gas gas gas gas gas gas gas gas gas gas gas gas gas gas gas
https://www.ncbi.nlm.nih.gov/protein/WP_080340324.1?report=genbank&log$=prottop&blast_rank=69&RID=8N905XMZ01R	69	WP_080340324	10	15	gas gas gas ras ras gas gas gas gas gas gas gas gas gas gas gas gas
https://www.ncbi.nlm.nih.gov/protein/WP_122887392.1?report=genbank&log$=prottop&blast_rank=70&RID=8N905XMZ01R	70	WP_122887392	9	15	gas gas gas ras ras ras gas gas gas gas gas gas gas gas gas gas gas gas
https://www.ncbi.nlm.nih.gov/protein/WP_080293977.1?report=genbank&log$=prottop&blast_rank=71&RID=8N905XMZ01R	71	WP_080293977	7	14	gas gas gas ras ras ras ras gas gas gas gas gas gas gas gas gas gas gas
https://www.ncbi.nlm.nih.gov/protein/KGV35096.1?report=genbank&log$=prottop&blast_rank=72&RID=8N905XMZ01R	72	KGV35096	33	39	gas gas gas gas ras ras gas gas gas gas gas gas gas gas gas gas gas gas gas gas gas gas gas gas gas gas gas gas gas gas gas gas gas gas gas gas gas gas gas gas gas
https://www.ncbi.nlm.nih.gov/protein/AJX95001.1?report=genbank&log$=prottop&blast_rank=73&RID=8N905XMZ01R	73	AJX95001	32	34	gas das gas gas gas gas gas gas gas gas gas gas gas gas gas gas gas gas gas gas gas gas gas gas gas gas gas gas gas gas gas gas gas gas gas
https://www.ncbi.nlm.nih.gov/protein/WP_082252950.1?report=genbank&log$=prottop&blast_rank=74&RID=8N905XMZ01R	74	WP_082252950	16	16	gas gas gas gas gas gas gas gas gas gas gas gas gas gas gas gas
https://www.ncbi.nlm.nih.gov/protein/WP_124516842.1?report=genbank&log$=prottop&blast_rank=75&RID=8N905XMZ01R	75	WP_124516842	17	17	gas gas gas gas gas gas gas gas gas gas gas gas gas gas gas gas gas
https://www.ncbi.nlm.nih.gov/protein/CFU15651.1?report=genbank&log$=prottop&blast_rank=76&RID=8N905XMZ01R	76	CFU15651	26	38	gas gas gas gas gas gas gas gas gas gas gas gas gas gas gas gas gas gas gas gas gas gas gas gas gas gas gxgas gas gas gas gas gas gas gas gas gas gas gas
https://www.ncbi.nlm.nih.gov/protein/WP_123895703.1?report=genbank&log$=prottop&blast_rank=77&RID=8N905XMZ01R	77	WP_123895703	13	15	gas das gas gas gas gas gas gas gas gas gas gas gas gas gas gas
https://www.ncbi.nlm.nih.gov/protein/WP_122877356.1?report=genbank&log$=prottop&blast_rank=78&RID=8N905XMZ01R	78	WP_122877356	8	14	gas gas gas ras ras ras gas gas gas gas gas gas gas gas gas gas gas
https://www.ncbi.nlm.nih.gov/protein/WP_122793566.1?report=genbank&log$=prottop&blast_rank=79&RID=8N905XMZ01R	79	WP_122793566	8	13	gas gas ras ras ras gas gas gas gas gas gas gas gas gas gas gas
https://www.ncbi.nlm.nih.gov/protein/OMU07515.1?report=genbank&log$=prottop&blast_rank=80&RID=8N905XMZ01R	80	OMU07515	8	15	gas gas gas gas gas ras ras gas gas gas gas gas gas gas gas gas gas
https://www.ncbi.nlm.nih.gov/protein/ABA51158.1?report=genbank&log$=prottop&blast_rank=81&RID=8N905XMZ01R	81	ABA51158	9	15	gas gas gas gas ras ras gas gas gas gas gas gas gas gas gas gas gas
https://www.ncbi.nlm.nih.gov/protein/WP_122648990.1?report=genbank&log$=prottop&blast_rank=82&RID=8N905XMZ01R	82	WP_122648990	9	14	gas gas gas ras ras gas gas gas gas gas gas gas gas gas gas gas
https://www.ncbi.nlm.nih.gov/protein/WP_122761975.1?report=genbank&log$=prottop&blast_rank=83&RID=8N905XMZ01R	83	WP_122761975	6	13	gas gas gas ras ras ras ras gas gas gas gas gas gas gas gas gas gas
https://www.ncbi.nlm.nih.gov/protein/WP_124668751.1?report=genbank&log$=prottop&blast_rank=84&RID=8N905XMZ01R	84	WP_124668751	12	14	gas das gas gas gas gas gas gas gas gas gas gas gas gas gas
https://www.ncbi.nlm.nih.gov/protein/WP_122780753.1?report=genbank&log$=prottop&blast_rank=85&RID=8N905XMZ01R	85	WP_122780753	7	13	gas gas gas ras ras ras gas gas gas gas gas gas gas gas gas gas
https://www.ncbi.nlm.nih.gov/protein/WP_122649438.1?report=genbank&log$=prottop&blast_rank=86&RID=8N905XMZ01R	86	WP_122649438	7	12	gas gas ras ras ras gas gas gas gas gas gas gas gas gas gas
https://www.ncbi.nlm.nih.gov/protein/VBZ10653.1?report=genbank&log$=prottop&blast_rank=87&RID=8N905XMZ01R	87	VBZ10653	13	20	gas gas gas gas ras ras ras gas gas gas gas gas gas gas gas gas gas gas gas gas gas gas gas
https://www.ncbi.nlm.nih.gov/protein/WP_122886898.1?report=genbank&log$=prottop&blast_rank=88&RID=8N905XMZ01R	88	WP_122886898	8	13	gas gas gas ras ras gas gas gas gas gas gas gas gas gas gas
https://www.ncbi.nlm.nih.gov/protein/VBK79551.1?report=genbank&log$=prottop&blast_rank=89&RID=8N905XMZ01R	89	VBK79551	13	19	gas gas gas ras ras ras gas gas gas gas gas gas gas gas gas gas gas gas gas gas gas gas
https://www.ncbi.nlm.nih.gov/protein/CPM14680.1?report=genbank&log$=prottop&blast_rank=90&RID=8N905XMZ01R	90	CPM14680	26	48	gas gas gas gas gas gas gas gas gas gas gas gas gas gas gas gas gas gas gas gas gas gas gas gas gas gas gaxas gas gas gas gas gas gas gas gas gas gas gas gas gas gas gas gas gas gas gas gas gas gas
https://www.ncbi.nlm.nih.gov/protein/OMS59549.1?report=genbank&log$=prottop&blast_rank=91&RID=8N905XMZ01R	91	OMS59549	25	25	gas gas gas gas gas gas gas gas gas gas gas gas gas gas gas gas gas gas gas gas gas gas gas gas gas
https://www.ncbi.nlm.nih.gov/protein/AJX59379.1?report=genbank&log$=prottop&blast_rank=92&RID=8N905XMZ01R	92	AJX59379	14	20	gas gas gas gas ras ras gas gas gas gas gas gas gas gas gas gas gas gas gas gas gas gas
https://www.ncbi.nlm.nih.gov/protein/VCT53587.1?report=genbank&log$=prottop&blast_rank=93&RID=8N905XMZ01R	93	VCT53587	15	20	gas gas gas ras ras gas gas gas gas gas gas gas gas gas gas gas gas gas gas gas gas gas
https://www.ncbi.nlm.nih.gov/protein/VCJ13323.1?report=genbank&log$=prottop&blast_rank=94&RID=8N905XMZ01R	94	VCJ13323	12	19	gas gas gas gas ras ras ras gas gas gas gas gas gas gas gas gas gas gas gas gas gas gas
https://www.ncbi.nlm.nih.gov/protein/WP_122879031.1?report=genbank&log$=prottop&blast_rank=95&RID=8N905XMZ01R	95	WP_122879031	13	13	gas gas gas gas gas gas gas gas gas gas gas gas gas
https://www.ncbi.nlm.nih.gov/protein/OMT03953.1?report=genbank&log$=prottop&blast_rank=96&RID=8N905XMZ01R	96	OMT03953	11	17	gas gas gas ras ras ras gas gas gas gas gas gas gas gas gas gas gas gas gas gas
https://www.ncbi.nlm.nih.gov/protein/WP_123850234.1?report=genbank&log$=prottop&blast_rank=97&RID=8N905XMZ01R	97	WP_123850234	10	12	gas das gas gas gas gas gas gas gas gas gas gas gas
https://www.ncbi.nlm.nih.gov/protein/VBI12667.1?report=genbank&log$=prottop&blast_rank=98&RID=8N905XMZ01R	98	VBI12667	13	20	gas gas gas gas gas ras ras gas gas gas gas gas gas gas gas gas gas gas gas gas gas gas
https://www.ncbi.nlm.nih.gov/protein/KGV05238.1?report=genbank&log$=prottop&blast_rank=99&RID=8N905XMZ01R	99	KGV05238	20	20	gas gas gas gas gas gas gas gas gas gas gas gas gas gas gas gas gas gas gas gas
https://www.ncbi.nlm.nih.gov/protein/VBM62216.1?report=genbank&log$=prottop&blast_rank=100&RID=8N905XMZ01R	100	VBM62216	13	18	gas gas gas ras ras gas gas gas gas gas gas gas gas gas gas gas gas gas gas gas
